# 3D-bioprinted skeletal muscle with tailored myofibre architecture

**DOI:** 10.64898/2026.10.18.759932

**Authors:** F. Lezcano, M. Rovira, J. Fuentes, S. Álvarez, S. Sánchez

## Abstract

Engineered skeletal muscle tissue (eSMT) contractile function strongly depends on the alignment and orientation of its myofibres, as force generation and transmission are intrinsically linked to its microstructural architecture. However, fabricating truly functional eSMT with controlled myofibre architecture remains a major challenge. Here, we present a method that combines extrusion-based 3D bioprinting with custom multi-pillar anchoring systems to guide myofibre development. Using this approach, we successfully fabricated self-supporting, functional eSMTs with parallel, fusiform, bipennate, and circular architectures. We then integrated these basic designs into a functional system comprising multiple 3D-bioprinted eSMTs replicating the morphology and myofibre architecture of facial musculature. By recapitulating native muscle architecture, this approach advances the engineering of functional eSMT for multiple biomedical applications and establishes a foundation for next-generation biohybrid robotics.
