## Supplementary material for "3D-bioprinted skeletal muscle with tailored myofibre architecture": Data S1

### Sheet: Cell Viability
Cell Viability (CV)
Day	Pillars	Print_path	I1_CV	I2_CV	I3_CV	Mean_CV	CV_SD
D(-1)	2P	A	82.8125	93.2331	88.0466	88.0307	5.21031
D(-1)	2P	T	94.9008	95.5357	94.3299	94.9222	0.603191
D(-1)	6P	A	82.7292	93.7833	88.2222	88.2449	5.52708
D(-1)	6P	T	94.3522	89.9225	92.8349	92.3698	2.25116
D4	2P	A	97.0021	98.8713	99.2683	98.3806	1.21016
D4	2P	T	99.6616	99.0893	96.7603	98.5037	1.53674
D4	6P	A	97.1246	95.942	97.5385	96.8684	0.828488
D4	6P	T	92.4242	82.5	96.4286	90.4509	7.17089
D9	2P	A	99.726	98.7453	98.7976	99.0896	0.551748
D9	2P	T	98.682	99.5215	99.3324	99.1787	0.440363
D9	6P	A	99.5585	99.273	99.3656	99.399	0.145649
D9	6P	T	98.2456	98.6111	92.2591	96.3719	3.56652
D14	2P	A	94.4541	98.1453	97.3948	96.6647	1.9509
D14	2P	T	93.858	91.9052	98.2278	94.6637	3.2374
D14	6P	A	98.0488	97.0025	97.6244	97.5586	0.526242
D14	6P	T	95.5302	99.4248	96.2733	97.0761	2.06769

### Sheet: Fusion Index
Fusion Index (FI)
Day	Pillars	Print_path	I1_FI	I2_FI	I3_FI	Mean_FI	SD_FI
D(-1)	2P	A	0	0.285714	0	0.0952381	0.164957
D(-1)	2P	T	0	0	0	0	0
D(-1)	6P	A	0	0	0.25	0.0833333	0.144338
D(-1)	6P	T	0.222222	0	0	0.0740741	0.1283
D4	2P	A	0.307692	0.333333	0.142857	0.261294	0.103368
D4	2P	T	0.421053	0.136364	0.222222	0.259879	0.146033
D4	6P	A	0.5	0.117647	0.692308	0.436652	0.292521
D4	6P	T	0.235294	0.424242	0.470588	0.376708	0.124641
D9	2P	A	0.673077	0.434783	0.55	0.55262	0.119169
D9	2P	T	0.576923	0.702128	0.6	0.62635	0.0666318
D9	6P	A	0.857143	0.833333	0.727273	0.805916	0.06914
D9	6P	T	0.877551	0.866667	0.657143	0.800454	0.12423
D14	2P	A	0.514286	0.702703	0.529412	0.582133	0.10469
D14	2P	T	0.516129	0.545455	0.538462	0.533348	0.0153168
D14	6P	A	0.828571	0.677419	0.829268	0.77842	0.0874696
D14	6P	T	0.725	0.87037	0.859649	0.81834	0.0810122

### Sheet: Nuclei Density
Nuclei Density (ND; Nuclei/µm)
Day	Pillars	Print_path	F1_ND	F2_ND	F3_ND	F4_ND	F5_ND	F6_ND	F7_ND	F8_ND	F9_ND	F10_ND	Mean_ND	SD_FI
D(-1)	2P	A	-	-	-	-	-	-	-	-	-	-	-	-
D(-1)	2P	T	-	-	-	-	-	-	-	-	-	-	-	-
D(-1)	6P	A	-	-	-	-	-	-	-	-	-	-	-	-
D(-1)	6P	T	-	-	-	-	-	-	-	-	-	-	-	-
D4	2P	A	0.0344066	0.0311954	0.0211539	0.0307793	0.0206638	-	-	-	-	-	0.0276398	0.00630515
D4	2P	T	0.0457254	0.0180863	0.0378984	0.0256812	0.0456045	-	-	-	-	-	0.0345992	0.0123288
D4	6P	A	0.0183876	0.0105448	0.0226901	0.0352721	0.0438385	-	-	-	-	-	0.0261466	0.0133402
D4	6P	T	0.0273366	0.0107764	0.0512821	0.0311828	0.012148	-	-	-	-	-	0.0265452	0.0165074
D9	2P	A	0.0313303	0.0507048	0.0557724	0.0353082	0.0243108	0.0374532	0.0199736	0.0646245	0.0248065	0.0257825	0.0370067	0.0151437
D9	2P	T	0.0386877	0.0370261	0.0272911	0.0356252	0.0247463	0.0218398	0.0369413	0.0330426	0.0354384	0.0355417	0.032618	0.00584235
D9	6P	A	0.0370258	0.0456567	0.0389114	0.0570093	0.0368126	0.0501862	0.0652955	0.0669183	0.0413835	0.0467347	0.0485934	0.0111481
D9	6P	T	0.0443353	0.0463878	0.0570926	0.0630787	0.0468894	0.0507449	0.0633384	0.0625955	0.0485819	0.046221	0.0529265	0.00777412
D14	2P	A	0.01925	0.0150998	0.0413018	0.0275908	0.0275832	0.0224095	0.0326584	0.0290951	0.0347802	0.0355063	0.0285275	0.00798571
D14	2P	T	0.0202159	0.0286566	0.0361664	0.0406042	0.043691	0.0463693	0.0417955	0.029824	0.0322393	0.0363928	0.0355955	0.00799552
D14	6P	A	0.0456075	0.0566386	0.0513949	0.0519329	0.0284425	0.0377992	0.0301674	0.0446449	0.0626292	0.0479956	0.0457253	0.0109819
D14	6P	T	0.0413059	0.0377125	0.0522553	0.0499146	0.0362133	0.0427292	0.0409823	0.0258059	0.0569094	0.0402198	0.0424048	0.00886817
