## Supplementary material for "3D-bioprinted skeletal muscle with tailored myofibre architecture": Data S2

### Sheet: Cell Viability
Cell Viability (CV)
Muscle	I1_CV	I2_CV	I3_CV	Mean_CV	CV_SD
Parallel	98.6148	97.1602	97.9877	97.9209	0.729595
Fusiform	99.7873	98.9557	98.6152	99.1194	0.60296
Bipennate	97.2019	95.337	98.5972	97.0453	1.63572
Circular	99.2573	99.3259	99.0095	99.1976	0.166448

### Sheet: Fusion Index
Fusion Index (FI)
Muscle	I1_FI	I2_FI	I3_FI	Mean_FI	CV_FI
Parallel	1	1	1	1	0
Fusiform	1	1	1	1	0
Bipennate	0.997333	0.998397	1	0.998577	0.00134236
Circular	1	1	1	1	0

### Sheet: Nuclei Density
Nuclei Density (ND; Nuclei/µm)
Muscle	F1_ND	F2_ND	F3_ND	F4_ND	F5_ND	F6_ND	F7_ND	F8_ND	F9_ND	F10_ND	F11_ND	F12_ND	F13_ND	F14_ND	F15_ND	F16_ND	F17_ND	F18_ND	F19_ND	F20_ND	F21_ND	F22_ND	F23_ND	F24_ND	F25_ND	F26_ND	F27_ND	F28_ND	F29_ND	F30_ND
Parallel	0.0286385	0.0262993	0.0254542	0.0247954	0.0242219	0.0281777	0.0367888	0.0326271	0.0321054	0.0331323	0.0290205	0.0217053	0.0275995	0.0335395	0.0257398	0.0463684	0.0347824	0.0387519	0.0254426	0.0279183	0.0251222	0.0312975	0.0356725	0.0308951	0.0274669	0.0243139	0.0346284	0.0316052	0.0253239	0.0336431
Fusiform	0.0257505	0.0364886	0.0405647	0.026338	0.0302913	0.0583118	0.0328524	0.0284369	0.0277582	0.0233422	0.0370146	0.0337833	0.0281584	0.023879	0.0318115	0.0247377	0.0222969	0.034049	0.0406921	0.0280224	0.0241664	0.0355548	0.040786	0.031839	0.0420136	0.027988	0.0320568	0.048082	0.0323035	0.0349233
Bipennate	0.0258979	0.0447407	0.0385315	0.0445573	0.0324673	0.0362342	0.0298479	0.0291207	0.0354625	0.0281455	0.0370063	0.0301635	0.037959	0.0233199	0.0315537	0.0326275	0.0330666	0.035254	0.0336175	0.0297543	0.0303975	0.0341309	0.0490802	0.0293807	0.0423557	0.0523522	0.0582262	0.0252763	0.0293686	0.0288209
Circular	0.037633	0.0287622	0.0362455	0.0328235	0.0331227	0.0354628	0.0353482	0.0315108	0.030288	0.0345633	0.0223326	0.0256929	0.0274969	0.0302541	0.0297513	0.0310893	0.0528675	0.0258541	0.0324334	0.033424	0.0261836	0.0449422	0.0364479	0.0378301	0.0413575	0.0176481	0.0274439	0.0265539	0.0382292	0.027155
