## Supplementary material for "3D-bioprinted skeletal muscle with tailored myofibre architecture": Data S3

### Sheet: Contraction
Percentage contraction (C; %)
Architecture	n	Contraction	E	l0 or Ø0	l or Ø	C
Bipennate	1	Tetanic	0.5	7119.97	7016.3	1.45616
Bipennate	1	Tetanic	1	7038.35	6837.93	2.84764
Bipennate	1	Tetanic	1.5	6968.25	6791.01	2.54365
Bipennate	1	Twitch	0.5	7420.82	7379.69	0.554211
Bipennate	1	Twitch	1	7324.35	7276.2	0.657383
Bipennate	1	Twitch	1.5	7183.26	7124.96	0.81161
Bipennate	2	Tetanic	0.5	7393.75	7314.36	1.07366
Bipennate	2	Tetanic	1	7335.77	7261.63	1.01057
Bipennate	2	Tetanic	1.5	7288.86	7217.31	0.981608
Bipennate	2	Twitch	0.5	7627.08	7604.54	0.295591
Bipennate	2	Twitch	1	7534.6	7514.83	0.262376
Bipennate	2	Twitch	1.5	7449.9	7432.85	0.228889
Bipennate	3	Tetanic	0.5	7244.88	7128.33	1.60863
Bipennate	3	Tetanic	1	7199.63	7079.31	1.67122
Bipennate	3	Tetanic	1.5	7113.84	7021.01	1.30499
Bipennate	3	Twitch	0.5	7452.35	7404.57	0.64114
Bipennate	3	Twitch	1	7367.43	7324.96	0.576469
Bipennate	3	Twitch	1.5	7317.56	7269.55	0.656039
Circular	1	Tetanic	0.5	837452	789968	5.66999
Circular	1	Tetanic	1	814201	763278	6.25437
Circular	1	Tetanic	1.5	791054	750114	5.1754
Circular	1	Twitch	0.5	4.44211e+06	4.35942e+06	1.86133
Circular	1	Twitch	1	4.41081e+06	4.32053e+06	2.04692
Circular	1	Twitch	1.5	4.38609e+06	4.28535e+06	2.29667
Circular	2	Tetanic	0.5	912815	862616	5.49936
Circular	2	Tetanic	1	888556	835202	6.0046
Circular	2	Tetanic	1.5	863806	820486	5.01497
Circular	2	Twitch	0.5	968290	946772	2.22222
Circular	2	Twitch	1	941341	930117	1.19237
Circular	2	Twitch	1.5	926289	909660	1.79529
Circular	3	Tetanic	0.5	1.49144e+06	1.37363e+06	7.89866
Circular	3	Tetanic	1	1.42981e+06	1.31123e+06	8.29339
Circular	3	Tetanic	1.5	1.36843e+06	1.264e+06	7.63154
Circular	3	Twitch	0.5	1.75738e+06	1.68582e+06	4.07205
Circular	3	Twitch	1	1.63089e+06	1.57456e+06	3.45385
Circular	3	Twitch	1.5	1.55229e+06	1.5069e+06	2.92398
Fusiform	1	Tetanic	0.5	9065.76	8912.36	1.69214
Fusiform	1	Tetanic	1	9083.8	8909.68	1.91684
Fusiform	1	Tetanic	1.5	9309.47	9138.16	1.84017
Fusiform	1	Twitch	0.5	9835.29	9759.97	0.765804
Fusiform	1	Twitch	1	9702.47	9617.12	0.879632
Fusiform	1	Twitch	1.5	9611.97	9536.61	0.784033
Fusiform	2	Tetanic	0.5	9659.91	9418.59	2.49811
Fusiform	2	Tetanic	1	9580.83	9322.7	2.69422
Fusiform	2	Tetanic	1.5	9503.65	9262.63	2.53612
Fusiform	2	Twitch	0.5	9959.66	9886.09	0.73873
Fusiform	2	Twitch	1	9867.53	9772.93	0.95874
Fusiform	2	Twitch	1.5	9788.23	9685.1	1.05355
Fusiform	3	Tetanic	0.5	9987.27	9782.6	2.04932
Fusiform	3	Tetanic	1	9930.53	9722.51	2.09473
Fusiform	3	Tetanic	1.5	9875.41	9677.74	2.0016
Fusiform	3	Twitch	0.5	10243.2	10164.7	0.766683
Fusiform	3	Twitch	1	10170	10090.4	0.782655
Fusiform	3	Twitch	1.5	10090.7	10011.7	0.783552
Parallel	1	Tetanic	0.5	9255.95	9055.72	2.16323
Parallel	1	Tetanic	1	9151.76	8967.08	2.01793
Parallel	1	Tetanic	1.5	9058.13	8882.88	1.93476
Parallel	1	Twitch	0.5	9705.69	9638.86	0.688524
Parallel	1	Twitch	1	9523.28	9454.8	0.719038
Parallel	1	Twitch	1.5	9369.01	9317.92	0.545394
Parallel	3	Tetanic	0.5	9337.48	9079.51	2.7628
Parallel	3	Tetanic	1	9116.07	8830.88	3.12842
Parallel	3	Tetanic	1.5	9015.52	8739.98	3.05625
Parallel	3	Twitch	0.5	9425.45	9358.78	0.707383
Parallel	3	Twitch	1	9498.63	9426.01	0.764531
Parallel	3	Twitch	1.5	9419.27	9332.99	0.916047
Parallel	4	Tetanic	0.5	9561.47	9501.21	0.630238
Parallel	4	Tetanic	1	9544.02	9470.69	0.768345
Parallel	4	Tetanic	1.5	9514.97	9437.35	0.815767
Parallel	4	Twitch	0.5	10090.3	10060	0.299536
Parallel	4	Twitch	1	9858.55	9820.89	0.381943
Parallel	4	Twitch	1.5	9584.41	9557.82	0.277503
