## Supplementary material for "3D-bioprinted skeletal muscle with tailored myofibre architecture": Data S4

### Sheet: Figure 2E
Local myofibre orientation (º)
D-1				D4				D9				D14
2PA	2PT	6PA	6PT	2PA	2PT	6PA	6PT	2PA	2PT	6PA	6PT	2PA	2PT	6PA	6PT
-16.876	-27.112	29.411	29.229	24.138	48.526	-67.724	-33.617	-4.592	13.065	5.393	1.851	3.646	5.85	2.913	15.552
-15.125	-0.98	61.759	-49.637	59.625	13.584	-18.29	-38.318	3.72	10.409	2.664	-29.007	3.403	2.358	2.248	8.238
-16.097	-31.825	-17.121	43.34	-81.958	-70.797	-65.652	-29.417	-0.161	11.984	1.578	-2.002	6.963	-1.484	9.596	5.411
2.056	-17.142	-71.575	45.601	72.516	-69.189	-56.447	-23.339	-2.365	9.202	-3.382	-5.46	8.773	5.104	10.793	4.69
-12.841	77.884	58.219	45.231	54.943	-0.552	-5.157	-10.836	-2.904	-3.951	-7.645	15.854	-6.55	-1.077	10.344	-1.095
-18.779	7.197	69.679	62.111	44.142	4.612	3.372	-24.902	-8.174	-17.588	5.376	5.113	-11.673	-7.277	4.748	-1.545
-10.746	9.491	69.131	54.353	47.458	-25.613	13.426	19.844	0.186	-3.083	8.293	-21.528	-1.384	-7.662	3.643	-8.9
-37.341	29.177	56.307	-38.558	62.51	18.902	-13.283	37.836	12.018	63.583	10.182	-13.091	13.437	3.548	1.84	-10.846
-42.786	32.926	67.27	-75.705	30.955	39.51	-24.495	-6.714	62.18	-16.081	7.93	-7.227	35.88	16.822	-0.163	-6.054
5.914	-43.46	16.22	82.575	1.956	20.018	-16.853	-41.564	23.463	-72.239	7.477	2.515	44.969	45.09	1.131	-5.139
-21.663	-56.173	-49.1	33.934	36.534	-10.723	8.961	-0.981	20.434	-70.459	8.628	2.615	40.361	20.55	3.489	-4.906
-28.602	-32.339	18.527	10.35	21.155	-18.683	13.107	16.372	27.948	-78.59	9.479	9.441	4.388	29.158	4.071	-8.382
6.021	-14.769	-27.278	-47.195	28.113	-13.383	-15.846	13.324	-2.377	6.073	1.242	-2.736	3.144	14.775	3.159	8.976
6.498	-33.745	51.358	-19.604	45.756	43.084	-14.6	-74.498	0.168	8.497	4.527	-5.249	3.182	12.552	4.006	7.415
20.939	-48.15	-34.38	68.988	60.838	81.455	-57.907	-67.119	-0.143	8.406	5.353	2.051	5.228	13.869	2.506	4.494
-2.224	-33.311	-50.576	44.775	63.528	73.134	13.561	-46.992	0.324	3.572	5.855	-4.979	-3.083	16.819	2.556	2.706
-20.514	70.77	40.894	22.083	61.881	37.291	-4.017	-61.9	12.577	-9.245	6.414	2.749	1.802	13.793	6.785	2.807
-27.227	47.378	25.167	35.987	43.339	26.94	4.319	-36.055	18.524	-12.386	9.738	5.453	3.536	11.343	4.747	6.86
-30.208	34.671	42.566	25.209	26.168	20.339	15.683	-39.109	8.722	-28.764	10.493	-12.66	4.47	15.017	5.343	3.004
-59.654	48.486	-31.403	40.744	26.546	-24.221	-21.627	35.74	-7.955	-61.391	10.966	-14.546	14.006	7.134	3.457	-0.812
-65.826	34.832	54.784	-41.103	26.471	35.863	-17.773	7.722	-20.26	-8.726	11.024	-13.609	6.979	3.084	1.554	-0.05
50.193	-58.536	34.71	70.826	18.098	24.779	-14.935	-42.637	7.79	-65.949	11.198	-3.954	16.597	23.733	3.142	-6.292
52.887	-39.899	-51.796	46.706	21.826	-22.677	30.878	16.804	28.524	-69.666	10.122	-4.28	2.886	27.249	3.149	-3.593
13.966	-20.558	-21.797	-34.363	7.553	-37.382	33.933	-63.257	34.886	-68.944	10.989	3.246	42.262	29.361	4.846	-4.666
12.129	19.466	-62.297	-66.459	55.735	29.835	14.458	46.398	-13.07	-11.967	6.517	12.28	2.636	17.955	1.136	0.536
5.497	-62.441	-70.168	38.276	58.055	-22.713	-49.989	63.839	-4.022	-17.644	6.089	2.336	-0.763	13.128	1.293	-0.176
-16.823	-34.332	31.423	58.112	58.863	-72.795	80.352	-22.86	4.298	-13.471	6.7	4.471	-3.543	17.649	2.682	1.702
4.129	49.435	-44.27	33.887	-3.573	73.574	43.219	-33.983	8.029	-7.495	9.229	-7.088	-3.198	20.763	2.331	3.689
-2.715	33.889	5.232	20.431	-29.716	58.563	-5.283	-28.35	21.38	2.583	9.911	-4.425	-0.695	22.683	4.355	9.944
-21.876	62.922	-7.838	17.101	-12.517	45.678	-2.552	-24.263	21.457	-6.36	11.266	-0.954	3.408	20.737	4.555	14.744
-32.665	51.912	-34.629	23.566	9.504	53.393	0.635	-4.289	2.267	-31.966	11.747	-17.058	-27.923	20.485	4.642	11.054
-74.552	57.232	6.217	43.6	15.356	40.184	13.998	18.06	-28.274	-47.991	12.523	-2.352	36.768	21.166	3.706	6.016
-59.646	45.751	16.192	46.912	12.23	51.687	16.722	19.55	23.62	-6.092	12.633	-20.48	-13.386	22.129	3.059	5.384
-44.733	-32.341	-19.201	-30.158	5.96	23.691	-15.003	-53.297	57.934	-11.636	12.148	-16.1	-6.903	10.105	3.07	-5.639
-41.942	14.722	-61.429	-72.824	6.227	-1.699	16.841	-17.951	40.191	-73.604	11.568	-10.777	-2.649	25.395	2.526	-7.198
2.511	9.239	-42.531	-49.131	1.216	-66.616	32.439	75.902	32.15	-69.989	8.52	-3.774	20.644	39.194	3.439	-1.513
-15.478	15.3	-27.817	67.955	76.085	44.62	1.597	4.391	-2.383	9.252	17.306	5.238	5.957	18.486	-3.858	2.19
-66.79	-67.701	-31.052	55.164	71.436	-35.798	-19.894	45.556	-0.422	-3.003	11.739	10.857	-1.914	16.507	-2.159	-1.617
-25.023	30.21	9.871	26.867	43.688	-52.379	24.16	8.219	12.634	-2.27	11.68	9.653	-22.441	17.054	0.122	0.817
0.183	5.832	6.655	3.966	45.782	-65.737	17.567	-12.88	13.505	0.446	9.275	-11.807	0.465	17.743	2.223	1.067
6.262	-5.388	-9.272	-22.356	-3.192	54.312	-2.038	-26.179	10.816	-0.453	9.361	-10.583	2.53	19.64	4.253	6.657
-44.009	23.512	-2.627	-2.052	-0.845	52.089	-1.821	-44.602	8.104	-3.537	9.233	-9.985	1.794	18.731	3.414	11.464
-30.84	-42.451	-3.911	21.92	7.813	58.534	-1.372	38.639	10.161	-10.518	12.193	-11.74	-15.522	18.384	3.591	11.569
-29.69	-6.227	0.218	57.224	12.192	59.253	2.65	22.769	23.974	-20.737	14.794	4.127	25.516	16.782	1.852	9.785
-26.427	40.706	-2.057	35.868	11.653	73.882	-1.94	-32.654	31.54	-12.629	12.178	-14.506	1.553	13.585	2.28	4.772
-25.838	25.284	-3.831	-42.926	5.747	20.51	-29.345	-40.685	41.241	4.925	9.143	-15.307	17.102	15.882	1.579	5.25
-18.814	63.59	9.115	-56.295	3.43	18.554	-6.817	60.971	34.643	61.768	13.463	-9.077	19.941	41.544	0.848	-3.429
-5.638	32.428	-0.382	-61.473	14.156	-60.261	-6.424	80.121	-39.184	16.834	6.758	-12.19	9.13	38.842	0.745	1.211
-11.949	30.328	1.161	46.658	42.859	31.185	-3.219	8.269	11.015	16.154	18.829	6.729	4.406	20.626	-3.607	-10.204
-11.922	-54.698	-22.502	30.796	30.396	-13.51	-9.185	10.397	5.763	31.853	-3.571	8.298	1.63	14.939	-2.103	-4.225
-2.862	-28.887	4.323	53.568	17.398	-50.206	-3.144	-23.025	11.547	25.055	13.806	2.628	0.895	15.545	-1.169	2.437
25.914	-26.519	30.557	-1.091	26.404	68.836	9.908	-21.994	10.886	0.92	8.52	-2.644	2.08	13.594	-0.857	-0.34
-33.476	-11.176	28.041	-11.478	18.698	47.588	-21.006	-14.529	7.477	-2.081	17.428	-1.039	1.396	15.526	-0.396	3.849
-39.686	33.694	6.701	7.115	16.782	51.307	-15.608	-61.452	8.441	-10.237	15.76	-3.578	4.929	17.542	0.55	7.134
-55.632	38.747	-9.385	-13.85	16.804	59.121	-9.752	56.332	5.635	-17.957	16.241	-6.307	-3.026	18.15	2.341	4.257
-41.535	46.044	-24.026	-56.698	14.993	51.869	-11.252	68.249	25.425	-26.248	20.199	-10.347	-7.199	16.85	3.026	3.675
13.182	6.907	-20.758	29.799	2.388	49.903	-19.489	-71.815	38.891	-32.372	10.885	-6.785	-7.071	17.565	2.325	9.783
23.305	49.97	19.481	1.761	-3.53	-32.654	-21.041	-47.991	39.015	34.099	10.882	-10.339	8.693	21.132	0.422	11.408
-4.847	59.476	34.853	-59.935	-4.267	29.971	-9.031	-4.283	43.893	49.723	34.82	-10.559	15.565	-4.467	-1.794	1.229
-29.038	39.388	15.922	-68.934	14.447	0.365	-15.394	79.082	-15.623	44.781	9.364	-18.095	13.716	-58.09	-4.215	0.05
1.556	27.228	-23.272	43.472	38.983	-14.767	4.233	-5.314	7.311	17.133	2.219	9.144	3.172	13.731	-1.478	-2.292
33.559	18.154	-6.52	39.3	30.8	-13.512	-2.143	-42.655	-1.053	34.262	-4.406	12.485	3.367	11.406	-1.163	1.71
13.78	-45.379	6.167	54.218	40.277	10.983	-2.074	-49.518	-6.958	16.527	5.952	5.675	1.474	8.331	-5.545	-1.227
52.33	-27.312	19.906	-19.726	34.789	33.08	10.646	-41.444	-0.57	-4.97	3.998	1.445	3.66	12.958	-6.238	-2.958
-16.923	-19.948	17.261	-6.551	26.441	37.845	-11.233	-7.401	11.58	9.323	8.891	3.482	1.128	12.619	-5.454	2.114
-19.556	-18.46	20.45	66.502	34.879	73.428	-8.223	-26.713	8.391	-13.68	20.073	-0.09	1.579	13.057	-3.67	3.273
-48.803	39.46	10.435	-18.187	23.451	68.372	-12.348	-78.454	8.83	-11.972	18.699	-2.818	1.511	11.732	-4.825	5.302
-21.715	0.966	-24.51	-57.742	11.845	34.719	-23.466	-65.617	54.001	-45.153	23.902	-7.091	-2.741	8.723	-4.882	3.146
-6.631	-15.548	-28.229	-14.718	4.89	-4.911	-28.048	-72.329	54.838	23.223	2.837	-5.483	2.571	12.665	-2.534	0.168
4.282	28.172	-28.224	69.052	0.31	-40.429	-26.789	63.616	51.332	42.367	-1.537	-6.885	-19.642	13.16	-2.361	-1.146
-4.686	25.885	8.413	71.657	-2.649	-15.011	-32.196	-70.213	63.701	44.53	17.99	-8.42	-11.935	-8.834	-0.396	-2.409
-12.563	17.992	10.134	62.845	5.765	32.929	2.038	83.553	68.289	57.918	18.956	-9.273	-3.656	-79.13	-0.616	-3.83
37.743	-38.031	26.211	45.882	29.782	-9.223	15.786	-11.114	-9.027	16.788	6.644	17.236	2.323	13.324	1.915	5.314
2.711	33.058	33.049	61.143	26.39	-8.735	9.184	-11.709	33.654	12.742	6.295	10.493	3.548	10.764	5.417	3.721
-14.58	-11.806	25.639	-75.59	22.84	-2.542	0.503	-18.21	16.626	4.653	-8.33	5.945	1.954	7.696	0.819	2.357
4.053	-36.798	-40.592	19.246	25.014	-27.378	-1.634	-5.074	4.004	-1.803	-10.097	5.752	0.758	9.538	-1.489	0.405
-5.478	-46.284	-8.091	-14.905	33.168	-59.235	3.978	-1.076	3.695	-13.103	-1.622	1.757	-1.259	10.222	-2.089	-0.739
-10.686	-58.228	12.249	-56.49	32.677	76.161	-4.131	-0.19	-0.732	-24.107	21.036	-1.747	-2.689	9.153	-1.306	-1.126
-66.217	-43.288	13.287	86.609	6.524	61.694	-9.676	-59.51	18.848	-33.339	14.364	-4.825	-2.416	5.399	-2.26	-1.189
-42.283	-5.883	0.776	80.441	8.403	49.431	-16.953	-59.325	41.501	34.247	22.855	-10.543	-2.596	1.498	-5.903	1.087
-15.885	21.566	-31.917	35.029	12.477	7.621	-16.66	-41.688	38.017	43.549	35.824	-3.73	-12.018	0.874	-4.419	1.245
-12.276	26.288	-64.918	45.84	7.756	-58.394	-13.349	16.464	33.078	17.955	17.285	3.094	-28.957	-2.095	-4.438	-0.709
-14.584	1.561	38.366	57.743	-2.312	56.531	-46.016	-63.779	63.577	46.153	24.485	-10.169	-12.556	-8.167	-2.473	-0.068
20.328	31.349	13.501	50.926	-5.716	48.627	-3.139	-31.295	59.054	-71.509	23.623	-13.794	-15.161	-23.247	-0.535	-3.285
26.581	-41.894	45.678	-22.77	21.852	7.222	2.556	-11.346	-4.442	0.172	1.706	22.501	3.864	9.094	5.342	8.169
-23.327	-27.818	26.279	20.368	20.087	16.687	-1.642	4.176	29.349	1.648	1.2	17.339	3.213	9.51	3.213	3.489
-19.334	-19.482	21.052	4.102	14.379	4.933	-6.844	15.323	21.336	7.033	-3.022	9.378	-2.509	8.266	-0.072	0.602
-29.768	-42.898	55.781	72.003	6.623	-6.066	-9.289	7.894	10.6	-3.427	-3.079	7.778	-4.072	3.283	0.011	-0.268
-26.948	-57.879	52.413	3.874	-15.317	-59.68	-5.396	3.434	6.311	-6.526	4.349	5.997	-3.119	4.214	-1.27	-3.896
-20.184	-76.47	56.736	-18.751	1.106	-64.793	-6.182	-11.359	3.792	-14.592	14.638	-0.183	-5.512	3.103	-0.342	-4.421
-9.023	-24.317	-52.689	-59.975	-43.476	-43.138	-7.514	-25.806	7.914	-25.744	14.831	-7.082	-8.204	3.98	-0.738	-4.092
-54.23	-1.072	-5.716	-77.779	-29.976	-41.562	-8.797	-39.241	25.725	-16.741	22.333	-13.849	-9.033	3.267	-0.2	-2.35
-34.842	4.418	-4.995	47.635	19.02	8.029	-6.142	-45.01	35.746	-10.117	24.915	-4.663	-12.847	-4.608	3.888	-0.246
-17.613	24.05	-39.296	50.351	22.584	-67.528	-8.923	-8.31	9.952	-33.725	21.116	4.028	-19.497	-5.577	-2.339	-0.839
-17.633	-43.459	57.205	69.617	21.626	70.567	-17.578	-11.263	-11.082	-58.63	22.385	-18.03	-13.095	-9.305	-3.458	1.983
24.945	-20.483	0.101	6.015	15.056	55.563	-21.888	-15.862	10.544	-72.232	17.571	-9.136	-21.503	-10.727	-3.963	2.204
-36.81	-39.896	3.018	-1.091	22.818	-25.117	-8.2	-8.457	3.838	6.982	10.865	12.15	-4.854	6.571	2.815	4.813
-37.265	-44.808	16.059	-2.878	17.272	-18.423	-12.553	11.53	16.577	-6.274	11.97	-12.212	-4.012	6.067	-2.205	3.405
-2.323	-42.492	-5.529	16.184	4.401	-6.588	-11.288	14.318	17.499	0.251	8.813	-34.909	-4.732	5.836	-3.957	-3.492
-21.405	-47.85	70.323	31.743	-8.686	49.455	-7.816	11.758	3.386	2.044	2.041	-6.62	-1.867	7.599	1.317	-3.677
-25.829	-4.258	36.351	21.164	-39.464	-72.083	-4.805	1.99	-2.992	-3.477	1.013	15.1	1.877	11.683	5.171	-3.993
-62.93	78.536	24.248	-5.246	-23.567	-71.635	0.118	-13.384	13.585	-11.759	13.712	10.922	0.152	0.277	5.53	-2.31
20.403	23.301	-46.703	-53.986	-6.799	-50.56	-3.153	-22.67	15.837	-19.212	14.14	-2.383	0.414	3.98	0.871	-2.439
-19.969	-3.069	8.193	9.49	-17.147	7.179	-9.025	-54.719	18.141	-23.443	17.259	-4.612	-7.405	9.819	0.793	-5.147
-29.536	-48.952	12.464	40.192	30.011	9.322	-8.024	-37.667	26.754	-34.472	16.792	10.941	-11.929	3.141	1.749	-4.965
27.184	-35.862	-15.572	68.742	33.668	9.041	-8.083	-9.61	48.849	-37.041	0.908	1.071	-19.065	-6.187	0.108	-3.745
0.043	-2.265	-17.251	72.615	24.734	55.347	-8.944	-7.728	62.011	-50.415	4.565	-10.83	-25.571	-0.019	-3.055	2.808
-25.873	16.722	1.729	-60.421	35.281	-25.36	-18.274	-22.773	69.906	-57.574	13.074	-15.813	-22.589	-23.06	-1.482	6.498
-27.817	-66.338	-20.956	10.284	-1.718	-35.212	-8.528	35.96	-4.844	-5.151	22.327	2.752	-0.399	-0.674	4.748	-6.148
-15.668	-55.318	1.316	-37.807	6.475	-28.907	-12.121	23.326	6.378	-21.629	16.751	-12.723	-2.833	-1.876	2.518	-2.71
5.198	-52.425	19.761	1.089	-4.342	17.176	-14.682	0.82	11.782	43.308	18.586	-25.29	-4.453	1.611	-0.757	-6.201
9.334	24.072	10.829	36.552	-16.698	33.908	-15.067	-10.454	3.979	43.362	11.314	-2.274	2.505	3.845	2.114	-3.459
5.65	44.26	4.069	-24.975	-0.057	-20.537	-9.27	-5.763	6.396	6.95	-7.546	2.434	4.644	11.126	1.293	-1.229
10.898	68.805	-4.743	-25.138	-9.099	-72.285	-4.348	-21.466	11.09	0.78	-0.285	-3.036	1.141	7.238	3.884	-4.339
-7.281	-6.586	-5.619	-56.767	-0.765	-26.492	-4.148	-43.017	23.859	-19.668	8.524	4.303	5.487	7.322	2.197	-6.238
-19.95	-18.255	30.621	64.886	-14.258	2.427	-6.801	-53.312	18.541	-23.817	11.389	-2.358	-3.034	10.945	0.831	-5.157
4.623	-46.711	50.371	42.218	-12.972	22.093	-4.481	-31.544	-4.022	-47.21	11.216	5.405	-3.461	9.306	1.968	-4.621
32.435	-32.594	18.747	79.076	2.107	51.641	-1.123	-34.237	40.98	-44.175	9.577	-13.204	-10.547	-6.325	3.823	-3.007
39.113	-3.29	-17.564	-71.831	8.472	-60.478	-17.052	-21.058	48.915	-54.972	1.199	-23.156	-22.967	6.348	3.206	0.824
-50.26	-27.389	-37.769	-58.965	44.23	-33.942	-27.665	-14.505	71.644	-65.823	-2.163	-22.904	-25.359	4.975	3.879	3.937
-16.174	-72.344	-39.074	67.595	-11.322	-36.278	-20.299	7.072	-28.214	-9.512	21.389	2.356	3.656	-4.191	4.163	-2.331
-17.014	59.816	0.02	34.984	-11.336	-31.441	-24.91	12.125	-3.729	-8.043	18.751	13.292	6.752	-2.133	4.041	-12.627
-3.541	23.449	26.797	56.729	0.874	32.053	-22.32	29.107	1.547	15.155	27.628	8.182	3.96	-18.489	0.634	-12.704
1.979	10.824	8.688	-29.356	-8.481	28.364	-24.328	5.7	3.057	21.777	22.01	-1.263	1.073	-1.784	1.275	-6.213
-12.253	10.074	11.493	-24.048	0.76	30.049	-18.195	1.471	5.779	2.946	0.77	20.863	2.19	1.323	3.243	-5.724
-45.011	-67.109	4.363	37.871	5.301	-67.122	-12.643	-35.152	5.018	-0.318	11.199	12.838	4.872	4.485	2.902	-4.08
-13.996	-67.381	17.172	5.912	-10.077	-68.729	-11.992	-74.481	27.754	-5.477	-4.027	8.196	3.253	14.227	2.236	-3.187
-7.758	-35.856	45.122	68.515	-20.784	29.523	-12.993	-10.346	47.207	-12.379	-15.31	1.206	0.105	10.91	1.489	-2.49
-26.948	-12.912	41.483	54.264	-30.861	36.143	-13.452	-7.048	2.028	-32.408	12.641	-7.39	-2.313	-1.656	0.982	-0.65
-36.943	-36.332	-12.02	79.433	0.627	55.25	-7.371	-6.909	34.901	-39.886	16.175	-9.055	-5.492	-21.651	0.334	0.262
-42.941	9.382	-15.029	68.069	-5.611	70.765	-3.445	-12.774	32.449	-48.911	1.965	-13.672	-13.122	-26.564	0.108	-1.861
-2.702	-71.889	-54.89	-29.497	9.512	-66.429	-19.915	0.284	-29.943	-70.917	-7.719	-10.418	-15.571	3.684	2.583	-3.411
2.884	61.251	-0.033	83.564	2.981	-22.861	-16.071	-3.206	-2.919	0.24	17.64	11.254	5.315	-18.478	-1.548	1.72
3.932	57.583	30.364	-27.883	8.565	-31.522	-16.043	-2.312	2.568	-3.098	18.575	13.9	5.758	-38.434	-2.471	-19.429
-23.167	68.471	36.767	-50.024	7.33	37.953	-20.467	8.104	12.122	-0.054	25.451	22.768	7.653	-45.837	5.813	-14.002
-42.933	26.195	4.551	-55.315	1.259	43.518	-22.31	6.55	-0.762	-2.511	24.586	8.952	5.909	-7.147	15.607	-3.454
-35.335	-53.251	-30.111	-41.22	-18.671	31.133	-23.551	-7.028	-10.972	2.814	20.857	7.679	5.338	-9.133	15.257	-12.059
-2.87	-12.299	-43.244	42.684	-21.27	24.723	-24.706	-13.75	-13.295	5.508	22.207	14.634	-0.055	21.054	-0.662	-10.607
-9.795	-6.855	-4.71	80.318	-56.432	-45.53	-17.998	-33.812	2.3	-0.721	21.627	19.043	-0.137	52.854	-4.842	-6.6
20.036	3.616	69.301	69.981	-32.006	-30.534	-15.893	-26.234	16.699	-17.576	46.696	7.446	-0.304	22.336	-2.897	-3.476
27.994	9.874	-77.045	34.999	-34.202	13.047	-18.562	-26.617	10.096	-29.56	-34.528	-9.649	0.73	22.928	-0.976	1.745
-58.88	9.583	-38.188	-52.204	-8.904	61.182	-36.219	-3.917	5.322	-46.891	11.412	-1.157	-1.586	-17.526	-1.636	-3.641
70	11.292	-17.111	-38.36	-27.066	53.424	-32.408	5.754	-3.656	-33.232	9.338	-1.567	-4.711	-34.356	-2.173	-2.45
43.667	0.319	-34.58	-35.133	-19.194	59.856	14.967	20.869	-0.458	19.115	11.434	-19.193	-4.841	-36.867	-1.299	-4.862

### Sheet: Figure 3G
Local myofibre orientation (º)
Parallel	Fusiform	Biennate left	Bipennate right	Circular
17.7835	3.03001	-43.3295	12.8505	2.2826
16.2805	2.04501	-43.2935	14.0675	10.4661
-24.8635	2.54301	-38.4715	12.2255	11.1535
8.14549	2.23601	-38.1205	13.5295	7.75934
7.11749	2.19301	-37.5705	13.9855	-7.77121
8.84049	0.710013	-32.6155	12.7325	-13.1216
8.59949	-1.57799	-34.6565	12.7195	-9.07806
2.52749	-0.610987	-32.4845	3.73352	6.638
-23.0325	1.24201	-31.6965	6.86152	17.1541
-20.8285	0.207013	-29.6105	9.30352	5.11117
-18.7055	-2.12099	-31.9805	10.4965	-0.298453
-17.3825	-1.71999	-33.8115	15.0245	4.87979
-15.7295	-1.05799	-27.8975	22.2545	11.712
-13.9575	-2.69899	-24.0055	24.5435	13.2683
2.51949	-4.09899	-21.3895	24.9005	16.9436
3.74049	-2.63699	-20.4145	0.525517	7.24151
3.79449	-2.93299	-22.7525	3.91452	-18.2393
5.19549	5.78001	-26.6975	6.24252	-23.1175
7.67449	-2.19099	-23.6965	7.99852	-9.76489
8.97749	-8.15899	-19.9145	9.81252	5.91106
9.21949	-1.09699	-15.3505	12.0795	2.85421
8.83049	2.09701	-12.2905	18.2925	-6.65153
-1.75551	4.47101	-23.3985	29.6145	27.5144
-25.7205	3.72601	-21.7735	31.9935	19.0424
-16.5375	4.01601	-18.3085	31.6965	15.0425
-15.7795	3.03001	-17.8355	2.46752	16.5411
-15.7855	3.25101	-17.5815	5.60652	27.3182
-16.0585	2.50901	-20.2485	7.72352	17.6726
-14.5955	2.36101	-20.6235	8.51052	14.245
-12.5675	3.29401	-21.0195	11.3755	19.8919
-10.9765	2.16501	-20.3215	14.5535	29.2752
-9.58951	1.70101	-17.1605	19.7495	-23.9937
-8.42151	1.12801	-21.5195	30.8255	-28.9325
-7.10351	-0.743987	-20.4425	31.1475	-22.0037
-6.29151	-0.0219868	-21.8155	30.2845	-8.46829
-5.88751	0.553013	-25.5155	3.50752	-2.01754
-4.25251	-1.79699	-23.5895	3.39452	-2.10189
-3.03551	-4.94899	-22.8055	5.36252	0.173899
-1.50251	-2.30299	-21.1655	8.45852	15.9333
-0.358507	0.661013	-21.9925	14.0445	25.4123
-0.498507	-0.767987	-23.5955	17.4765	31.4588
-0.0475071	-2.85599	-22.7905	21.9695	31.4049
2.68049	-2.21099	-15.8205	29.5285	34.5738
4.14549	-2.88099	-16.3865	29.7955	56.2258
3.17349	-3.39099	-20.5715	29.9665	37.787
5.01449	-3.43499	-26.5345	9.71552	11.8709
8.19749	-2.71899	-25.6105	5.78352	19.4599
11.2395	-0.955987	-24.3045	8.34752	26.2273
15.5275	1.14401	-22.5205	13.1705	-2.12258
15.7445	2.02401	-22.3205	18.2695	-30.6357
4.56949	-3.18499	-26.4455	21.3835	-23.8648
-0.235507	-4.41599	-31.8065	26.2915	-11.0031
-10.0195	1.88101	-15.1605	29.1155	-1.93644
-8.47851	3.61001	-19.4935	28.8785	-0.0855919
-10.0635	1.04701	-21.1645	37.5115	-0.874099
-11.4775	-1.10699	-25.0355	0.472517	7.46918
-7.89151	-2.98699	-26.8405	2.70252	4.33846
-3.87451	-1.68899	-25.2245	11.0945	10.9818
-6.29351	0.387013	-23.6085	17.7535	20.8216
-8.38151	0.826013	-24.7055	22.4975	33.0309
-6.53451	0.514013	-27.5195	27.7665	40.7343
-5.20251	-2.52299	-28.3205	32.1405	41.5181
-4.83851	-1.01499	-25.2855	29.9075	35.4271
-3.56351	0.286013	-27.1955	27.8915	33.8938
-2.04951	0.885013	-27.8715	44.5095	13.1972
-2.39551	2.80901	-27.8705	-9.11548	12.8179
-2.39051	1.90901	-27.4235	0.391517	20.0654
-0.225507	-0.950987	-26.0225	12.3885	8.59018
0.399493	-1.77599	-25.5255	22.4265	-21.5016
0.994493	-1.39499	-26.5415	30.1575	-14.9151
3.33749	0.944013	-25.6305	34.2025	-4.70276
3.40249	3.22201	-24.0135	34.7975	-0.37592
1.59549	-0.0519868	-32.6925	32.8375	3.10292
4.07649	-0.599987	-29.7385	30.9315	2.50021
8.06749	-2.66399	-28.9135	36.7785	4.13968
11.1395	-2.11199	-26.6005	0.127517	-3.10414
14.3795	-0.300987	-27.0365	7.51052	-5.87406
20.4615	1.04801	-28.1415	18.5125	7.408
15.6265	2.28401	-28.9955	29.2725	14.3972
19.0575	0.707013	-28.1365	34.9675	22.4182
-5.78951	-3.09099	-24.5965	38.3485	38.239
-4.25151	-8.22299	-19.9965	37.7455	43.8267
-10.6465	5.22601	-30.4725	37.7525	-67.5993
-9.69551	0.830013	-29.1045	37.0005	41.6648
1.53649	-1.88099	-30.9965	32.7175	6.27096
11.7045	-1.49299	-31.3505	10.9265	1.8223
4.09149	-2.75199	-31.5655	13.5995	8.60624
-2.94651	-3.55599	-29.6935	25.2085	20.2415
-2.98251	-0.0689868	-30.2125	31.7785	6.23835
-3.17651	0.116013	-28.4255	35.0785	-12.6297
-2.83651	-1.85399	-25.0155	41.0535	-9.54691
-2.53651	-5.12799	-18.6595	43.2155	-5.31662
-0.234507	-3.34499	-28.3935	42.7735	-1.64245
-0.541507	-1.70899	-29.5745	40.1545	5.25855
-2.63551	-1.09999	-33.4735	33.7355	10.0213
-1.23551	1.77201	-34.3715	17.0725	13.1418
0.277493	2.65801	-32.9035	19.9355	0.256658
2.47849	0.982013	-28.6335	26.9265	-19.4124
4.43049	1.53801	-24.0685	31.7805	2.2997
3.14649	2.51301	-21.1085	34.8315	13.5924
2.45849	1.54701	-21.0695	42.2015	21.5433
6.11349	-0.182987	-19.2155	44.7475	28.9318
8.95349	1.22301	-34.2845	43.7885	35.5046
11.4095	-3.83799	-32.9735	42.8735	-52.4889
14.8115	-7.13399	-34.8125	33.6095	-63.4574
22.6715	-2.68999	-34.8095	23.2455	41.5846
20.8445	0.353013	-28.4545	27.8975	-6.30511
20.9445	4.24001	-21.1725	29.4385	-12.9239
-0.708507	0.147013	-16.3245	31.3805	1.9898
-4.30751	-1.94599	-16.2035	34.2385	18.1439
-21.4385	-4.30999	-12.1945	42.1975	14.7464
-17.0185	-2.24699	-46.6375	47.7955	-4.8854
1.85949	10.707	-39.3095	47.2195	-4.99351
8.32249	4.76801	-35.0965	48.5755	-0.600932
0.591493	-1.47799	-31.8425	39.5725	2.15071
-4.29751	-2.36199	-30.1155	28.6055	5.03157
-3.97051	0.227013	-30.7865	34.5515	8.90128
-2.20951	-0.285987	-28.4065	34.9025	11.1035
-1.28651	-1.26099	-23.5875	33.7145	6.00215
-3.12851	0.404013	-18.8685	36.1535	-1.59372
-0.459507	0.201013	-4.59448	46.7765	-4.19924
1.78249	-1.07699	-51.2575	59.2135	0.635035
0.870493	-1.14899	-34.5465	54.5845	-41.8781
0.913493	-1.32799	-27.3655	53.5615	-42.2669
2.51649	-2.65599	-26.2705	54.8025	-43.0488
4.09849	-2.62799	-24.8605	36.6335	-45.3024
6.22449	-1.27199	-28.4605	34.6015	-50.6311
5.60249	-0.925987	-30.7445	32.8445	-57.0697
6.02349	-1.26599	-30.6515	34.1465	41.7961
11.0075	1.93801	-33.4405	39.0275	12.8438
14.8915	4.66101	-20.3445	49.4885	-1.74893
16.2595	1.42701	-34.1585	61.9585	4.81049
20.7295	-0.842987	-28.3275	50.1675	14.6849
27.3135	-0.777987	-23.3285	49.6305	18.8116
28.4465	3.05601	-22.0145	-58.9675	3.28697
15.7105	2.83301	-21.7455	35.1875	-0.920693
0.367493	-3.39099	-27.1055	29.6735	6.77661
-3.93951	-3.70499	-32.4195	29.0515	8.55944
-14.0335	-1.65199	-34.8205	33.8215	3.08191
-7.31951	2.78501	-38.5475	39.2355	4.30357
-2.89451	0.972013	-45.0665	42.9535	3.94733
-2.98551	0.514013	-22.9105	46.0235	0.54437
-3.25951	3.38201	-21.0805	31.7255	1.98401
0.562493	3.60001	-21.5825	9.54952	4.55638
1.49749	2.78401	-24.1525	-34.7655	-31.5092
-0.229507	0.266013	-29.6055	31.6955	-34.116
-0.501507	-2.06199	-26.3655	27.2205	-39.4714
1.87749	-2.04299	-26.7875	29.5945	-44.898
3.27449	-0.412987	-30.8415	34.1325	-44.0155
3.35549	-1.28399	-9.56648	36.7255	-39.7271
5.82349	-1.73799	-12.8395	38.2315	-41.3552
6.34849	-1.25999	-14.2955	38.9415	34.8107
8.32249	-1.66099	-18.6035	28.5815	32.1877
7.14949	-1.77299	-23.7605	14.2725	20.963
10.1395	-0.720987	-26.8365	2.81552	7.47799
13.5115	-0.574987	-29.0685	31.6225	7.41846
17.6935	-2.10899	-26.9615	29.7635	9.14442
20.5145	-1.63699	-23.5045	32.4445	8.02651
25.9375	-2.56599	-32.4335	35.7705	1.40488
31.4945	-3.36299	-9.72348	37.3955	-5.50633
30.1435	-3.02799	-14.0905	38.4135	2.11844
-2.03051	0.223013	-18.6295	36.1345	10.323
6.46949	2.88901	-20.9275	31.8535	6.41562
2.09549	3.71101	-23.6495	24.7485	7.4588
-3.07351	3.23001	-25.7655	22.4645	5.33166
-4.78951	-0.138987	-27.9375	31.1205	3.61229
-7.38151	1.34001	-25.6885	30.5055	3.74097
-7.87851	5.00101	-24.7615	33.3675	7.35867
-3.36951	4.75701	-32.5205	36.4185	-27.4149
-0.557507	1.64601	-17.3385	38.0885	-30.5045
-0.314507	0.761013	-22.8135	37.5945	-36.2726
3.24349	3.89401	-26.5915	33.7655	-46.5329
1.89849	5.98101	-25.7805	30.4635	-52.43
-0.561507	5.02501	-23.9255	24.3935	-41.5903
-3.24551	1.03101	-22.5265	29.0955	-36.7927
-1.38151	-2.97299	-24.2365	30.3635	26.1273
2.77049	-0.894987	-21.9705	33.0595	25.7349
5.67149	-2.79299	-20.9925	36.1935	20.0846
9.70249	-3.96499	-23.6555	38.5295	13.52
7.78449	-2.45199	-12.6925	36.8075	-0.347876
7.43549	-2.06299	-26.2215	32.8725	-4.27527
6.81749	-2.68299	-23.7545	26.3025	3.45333
8.53149	-3.76299	-25.4175	18.1875	13.3238
10.8095	-4.45199	-21.9155	15.9005	11.6418
15.5025	-3.30999	-9.32848	29.5575	11.7445
19.6915	-1.49399	-16.2405	32.0475	8.61704
24.5725	-0.375987	-17.4735	33.7225	10.1481
32.1155	0.0930132	-14.7665	34.8565	14.7923
27.8655	-0.138987	-13.0165	37.7095	16.4545
8.93649	-0.0469868	-4.27948	35.1565	-16.4076
2.99249	0.400013	-26.3035	29.5345	-22.9079
-0.813507	-1.00399	-21.8245	22.4215	-24.077
-1.40251	0.664013	-24.0805	17.7395	-24.7256
-2.21151	1.85001	-18.8075	18.8665	-33.6787
-3.53551	2.40101	-6.01848	30.7195	-41.0353
-2.77151	3.21601	-14.3055	32.8425	-30.9646
0.326493	1.96701	-16.1985	35.7785	-28.495
0.983493	2.53801	-11.0375	36.1305	8.53462
0.840493	4.17101	-5.56148	34.8825	18.7745
-1.38251	4.40801	3.10652	29.2175	16.0938
-2.08251	4.84901	-27.9625	23.8775	-9.63283
-2.73451	4.47701	-25.7885	21.2645	-3.16651
-0.378507	4.46901	-24.4435	17.5655	10.3538
4.73749	5.02601	-19.8255	10.8465	10.6877
8.38249	5.16601	-13.4215	33.0525	10.5452
9.58549	4.58301	-15.3085	32.8025	13.557
6.37749	4.99001	-15.4245	35.6065	16.2486
4.43449	-3.94399	-10.7235	36.3135	20.449
5.90149	-4.64599	-4.93248	30.8545	30.1653
7.04049	-2.82299	3.45252	22.2105	25.2389
7.25749	-1.84399	-29.6075	16.4585	-27.2115
9.49649	-2.10999	-31.2625	12.3435	-21.1385
12.6705	-3.97099	-30.4515	3.99952	-24.3841
18.0945	-4.46899	-26.3985	-11.1195	-20.405
18.2465	-3.34599	-19.7145	33.9575	-23.7198
5.48649	-1.91199	-17.2615	31.5325	-26.1789
13.4175	0.488013	-16.3075	31.1815	-21.4561
7.61149	2.66701	-14.4605	30.4185	-21.6689
2.34449	0.171013	-8.22548	21.5255	-22.6846
0.844493	-1.00199	-1.08148	14.9035	-43.3695
0.158493	0.656013	-33.5935	11.1945	11.644
-1.80751	0.382013	-35.6515	6.93252	-5.88709
-1.20151	2.32201	-37.0415	2.88152	-0.841436
-1.41151	1.23601	-35.5055	-1.36048	8.91104
0.172493	0.329013	-30.7235	34.1915	10.8815
1.20649	1.67201	-25.6705	28.6585	12.2656
1.46749	3.26801	-23.1635	24.1405	14.3943
0.724493	4.06601	-16.2345	19.7435	16.8986
0.297493		3.63952	15.0875	21.3697
2.16649		-38.7595	13.2425	32.2536
7.08449		-40.1495	12.0185	44.1844
9.46849		-39.9925	30.6305	-16.875
5.38949		-33.7195	26.0375	-16.7897
2.79649		-29.9245	20.7055	-24.1264
2.51249		-25.9575	16.6815	-24.4052
2.76849		-5.29448	14.3125	-24.6144
4.90449		-41.9415	28.0335	-21.1992
6.46049		-39.9935	25.2265	-16.6909
3.68349		-37.6065	20.7485	-14.8625
2.56549		-32.7945	27.4815	-13.9529
4.97749		-25.5825	27.3045	-10.664
7.52049		-45.6475		-8.6932
-1.34651		-47.7545		2.90809
-3.73851		-43.0345		5.30582
19.1575		-23.3315		6.92633
3.93649		-52.2655		9.37152
2.56749		-22.4945		14.0713
3.84449		-20.7065		12.5068
3.41049				9.4835
0.612493				14.2886
1.97249				87.1345
2.77949				8.61681
3.91249				-7.34115
3.50149				-14.9313
3.95049				-19.5428
3.07849				-22.1012
1.55549				-23.0458
5.19849				-17.8122
9.62349				-11.7887
7.82849				-10.3525
1.90849				-5.16205
0.338493				-0.547763
0.391493				4.92897
0.0474929				-9.96242
0.152493				-8.12516
1.74149				-7.33671
0.359493				13.1791
-0.797507				13.8814
0.309493				11.8171
-1.95051				9.34814
-12.7275				27.6938
-39.7725				9.08207
-20.6635				1.75216
7.31749				-22.1324
5.35549				-17.739
5.96849				-15.0441
6.82549				-13.5039
5.97749				-14.0797
6.96949				-11.6567
6.80149				-6.7318
5.66149				-5.84105
2.95449				-1.60641
2.57349				3.49779
2.44349				12.215
0.940493				-6.33123
0.995493				-12.9571
0.933493				-15.8634
-1.68651				21.2547
-4.63651				21.839
-6.23651				13.3363
-8.43351				16.2383
-9.55451				-5.5547
-9.05451				15.6916
-7.49951				-20.6991
-8.44551				-17.1489
-9.84651				-13.2778
-7.71551				-7.82198
-6.42651				-7.36687
-14.7605				-3.56068
-61.8105				0.302246
-76.7165				0.315497
9.84749				4.21683
8.37549				12.3305
7.80649				9.94988
6.21249				5.93064
4.96249				-0.745888
5.90749				-7.40349
4.43149				-15.5089
2.69649				30.2745
2.32349				32.4729
1.50949				27.5794
1.10549				26.5451
1.20549				23.8715
-0.571507				-7.96555
-3.32051				21.6492
-5.44151				-18.1712
-7.12551				-16.5931
-9.21351				-13.5212
-12.2675				-12.4243
-12.6595				-14.3256
-11.2145				-4.51305
-12.2805				5.34904
-14.5155				2.92264
-16.1875				3.95033
-15.5055				7.30591
-14.4995				2.44727
-17.2745				-8.39864
-36.6745				-2.9844
-63.7555				1.69578
10.3735				0.432854
8.44649				-3.71888
8.05349				-6.16476
6.28749				-17.5098
4.66749				-22.5533
4.38949				35.9278
3.09449				39.8239
1.89849				38.5499
2.20649				32.5408
-13.0325				27.0409
-15.6115				-6.78919
-17.3995				-7.28139
-18.8885				-11.8442
-21.6435				-21.421
-22.8685				-20.9346
-25.2675				-9.02786
-44.9725				9.55326
11.7415				5.88864
8.08749				3.77123
7.71549				7.13296
-23.6475				6.42123
-25.6935				-0.95543
-37.2755				-3.1086
-44.0595				-3.03782
				-3.7509
				-1.60568
				-1.79365
				-18.19
				-31.7966
				41.0695
				37.4738
				36.0413
				61.6072
				-13.5305
				11.1974
				-3.47027
				-16.276
				-11.0993
				-6.57494
				8.12828
				13.704
				13.4393
				16.9435
				10.1309
				6.36859
				6.79269
				5.76411
				3.37893
				2.27969
				-9.07239
				-24.636
				-35.5364
				-30.5322
				-26.4961
				-25.2201
				-18.1727
				26.9211
				17.3022
				0.497086
				1.61714
				0.584405
				7.5308
				16.0807
				21.0747
				24.9662
				12.9697
				5.92558
				-4.54152
				-1.93218
				3.40835
				5.41037
				-0.923169
				-16.7128
				-27.6103
				-28.4161
				-21.6624
				-26.6458
				-22.055
				21.7519
				0.456163
				3.06472
				4.7206
				7.51701
				7.93641
				3.74669
				-12.9544
				2.87068
				-14.2235
				-27.015
				-10.248
				3.75583
				9.06737
				8.9616
				0.960776
				-1.23544
				-18.8264
				-19.1217
				-29.074
				-21.5862
				-8.57366
				-4.89463
				-6.07341
				-2.92644
				-6.7412
				-12.6682
				-24.7284
				-85.7505
				12.8948
				11.164
				0.872089
				-8.3255
				0.695055
				8.12223
				3.37554
				-4.23327
				-14.9653
				-5.47491
				0.0592453
				-3.43199
				-5.21654
				-8.39657
				-10.5287
				-14.6126
				53.1827
				34.5908
				14.7234
				-14.7641
				-23.6214
				-7.61709
				4.05212
				4.35626
				7.98285
				13.9881
				11.4437
				-1.66134
				-14.0646
				-15.2476
				-6.17221
				11.9604
				14.2541
				4.59113
				-10.0268
				-16.1795
				-8.4145
				0.562105
				9.82279
				2.72664
				-24.0875
				-20.9349
				-9.5388
				4.07341
				10.2588
				14.7139
				17.0872
				-7.13583
				-15.3512

### Sheet: Figure 4F
Local contraction orientation (º)
Parallel	Fusiform	Biennate left	Bipennate right	Circular
3.3729	61.0894	83.8395	83.2287	57.3151
44.6241	60.5401	58.2206	85.7401	52.1505
44.9668	60.3169	80.6487	83.2287	51.0362
50.9916	60.8912	20.2166	87.7476	46.541
52.3863	62.555	11.3585	78.5501	47.4257
43.5174	31.1476	27.9316	85.4002	56.0493
43.6711	31.1476	46.4714	87.2353	55.2137
43.9462	64.0477	20.2166	87.0885	54.0847
44.3319	64.0477	2.80274	89.6596	55.173
41.0129	47.9736	27.2517	75.0927	52.3401
44.9279	47.424	23.7291	69.3895	61.2472
42.8943	37.0933	51.8273	83.4387	59.9187
0.622592	44.6644	7.43137	83.4387	57.7806
0.622592	50.9912	3.97568	80.6737	49.815
0.492023	60.6889	0.841125	88.3235	58.5642
34.8023	59.4809	12.1367	86.6276	62.2882
54.067	62.7055	46.3798	82.6892	61.0646
66.0214	61.6604	51.2561	65.206	51.4699
69.4796	61.4309	78.3515	82.8203	54.0259
65.1062	61.4309	5.43669	82.4504	51.1947
57.9352	53.6243	4.23891	80.8027	61.8227
55.0491	3.80619	4.13739	75.0758	49.1603
49.1771	31.1476	8.55671	89.2988	53.0783
43.5174	44.0305	17.3907	71.983	49.0126
42.5625	64.0477	21.8145	65.206	49.6878
43.3169	63.743	41.2634	80.7777	32.7104
37.338	63.3021	12.8241	80.7475	45.3429
44.9279	47.424	4.52995	75.0758	60.6674
39.3133	39.3365	8.03426	80.1729	61.658
2.1243	37.0933	11.7539	86.3949	62.4206
0.524031	50.1265	7.62556	81.1671	-82.4923
36.5129	59.3318	20.4181	46.1707	34.8844
34.8023	59.3087	14.6833	30.2318	39.7272
54.067	58.4767	63.3551	34.875	42.1326
67.6363	61.0442	8.55821	81.6325	35.1349
67.4798	61.4309	8.9433	80.4974	38.4619
70.4191	62.1298	9.91787	72.281	46.2393
70.4191	62.8429	15.728	64.2645	35.9936
76.439	53.6243	11.7539	78.7942	65.244
70.7852	47.5562	7.62556	89.9907	21.1024
65.4642	53.6243	6.8023	58.6261	61.4196
60.0277	62.7002	25.1714	25.462	36.553
56.2555	62.7002	6.25317	19.4631	37.6543
49.1771	55.9841	8.55821	5.13709	35.045
39.0564	58.5413	8.46367	81.4054	38.1593
39.4229	50.224	20.3326	74.8508	38.5098
39.6072	50.3565	15.6569	71.6374	33.4684
1.90643	61.2743	15.4274	68.017	47.0405
68.943	62.1562	15.4274	78.0243	38.7118
68.943	63.5262	19.4975	80.3722	54.7368
84.7521	62.1397	6.25317	84.5614	46.6963
78.3179	49.8627	8.74511	78.8585	76.9185
66.4069	47.4274	10.3018	35.5941	82.5993
69.4476	62.8244	10.7111	20.184	35.9864
70.4666	63.5373	12.5116	15.8365	35.4506
73.0197	63.57	12.7066	12.8241	39.218
74.5063	24.6684	19.4975	74.8508	41.4443
76.439	45.3886	6.08198	73.2812	40.9987
76.439	49.6195	8.55253	83.5308	33.1574
70.8248	62.1039	9.66236	84.3592	20.9015
70.2233	63.5262	10.2315	69.3308	26.0322
61.9128	60.5684	10.6982	57.8835	54.4094
60.6552	58.0907	9.90039	22.6223	0.136282
59.5471	54.1809	6.60594	11.1355	-45.341
45.4778	47.4274	6.54017	5.30466	38.0342
48.4093	62.9475	8.74511	7.62237	34.429
40.7988	64.0057	9.72192	84.2463	41.4754
55.7911	64.2418	10.6982	84.3592	46.5218
88.661	63.9116	4.73012	83.3383	40.5111
79.039	64.9697	4.21324	56.5921	28.2938
65.3177	88.0868	4.62427	53.5956	20.2175
89.7184	72.0516	2.78987	14.5768	7.57313
83.5279	72.9347		10.0985	9.91224
75.7669	56.5692		8.05424	-18.5355
77.9651	56.0539		6.79594	-31.0429
76.439	51.6992		76.6663	85.0315
76.7885	55.5563		83.3383	88.0279
75.4457	59.6801		56.5921	39.1776
69.035	58.0907		39.2	34.7003
66.7145	57.0896		27.2768	42.3671
53.5491	50.7722		16.5307	48.4332
52.774	55.0029		8.4541	33.2
64.4076	55.483		7.6166	21.6944
66.9947	60.4209		6.25317	19.8334
72.4357	65.7594		78.2993	16.2786
85.5824	67.2477		78.2993	9.41391
80.3541	67.2477		64.0862	-12.9136
79.547	60.6042		32.5308	-16.007
80.3414	51.3692		27.2768	-13.425
71.606	62.211		15.9736	88.5088
69.5549	72.9347		14.4465	38.3538
66.5684	22.9427		8.04926	46.1137
68.0025	62.389		6.25317	44.4267
60.4788	59.1799		0	26.8173
64.4076	58.2938		0	24.0041
81.134	56.6273		38.2934	26.9677
81.1624	63.1443		26.933	30.3773
82.7417	67.8543		14.4465	19.9707
70.4057	58.0907		13.9064	18.4859
67.3493	54.3937		13.9064	-16.0131
65.3404	54.5439		7.35594	-2.35624
65.2291	79.9222		14.8356	3.05146
61.9841	87.0712		8.10342	12.7166
73.847	81.3345		6.60594	34.7621
84.4547	69.2672		3.35971	39.4557
88.8444	67.9499		2.7647	41.8228
82.2712	88.1512			31.3733
68.9973	82.188			32.2077
67.3493	80.3859			33.9564
64.927	62.0907			33.3116
64.331	53.8413			26.4434
73.8372	84.8352			22.4825
78.4413	79.4899			-6.61478
72.1524	87.9869			-1.01459
76.8943	57.757			7.02283
11.2714	54.4793			0.454172
74.3074	60.3312			38.8349
67.6065	61.1701			37.8084
67.4142	74.4871			33.2107
66.1331	69.6127			36.738
67.8811	61.5752			30.9708
67.1867	61.5752			31.0659
63.9277	87.0712			28.6816
61.0298	84.3118			28.4123
0.166739	77.0242			17.0723
43.3012	76.6519			-4.45379
73.7944	67.4703			3.79625
71.5668	85.7825			12.9836
66.1331	84.1508			-4.94361
68.3272	40.9393			2.37885
64.9117	46.4584			36.4077
58.6447	54.1389			33.7219
58.9941	26.4372			35.8253
39.477	87.9869			38.9002
8.50674	60.0521			37.4881
32.5314	57.757			32.3141
89.6704	55.2947			32.056
85.3562	60.7978			14.8394
73.6718	66.9982			8.59819
68.8624	71.1909			7.91274
63.7893	61.5752			14.8987
64.4711	85.5668			12.3653
71.0721	79.835			4.58764
63.6418	73.8102			33.569
53.3512	70.9543			32.9434
72.0486	69.5223			37.506
71.3997	74.8016			40.6528
70.4196	53.3838			41.5867
67.7593	50.3351			32.7515
64.4711	86.5315			36.2317
71.0721	70.1504			28.1193
81.7378	3.27597			19.5226
78.3856	43.9845			16.2729
78.716	76.3096			19.5603
73.9046	69.7915			18.917
77.2133	63.9483			14.4204
78.7707	56.4698			12.8797
80.1124	58.2045			22.5688
80.6085	70.375			33.8142
76.359	60.433			35.8736
75.7095	86.5816			40.4993
75.9653	84.7312			43.8627
86.3494	86.2885			45.3443
77.0832	64.6767			33.8343
80.7022	70.9543			37.7756
77.3171	69.2796			30.9629
80.607	69.5223			25.9272
79.5033	66.3344			20.0971
74.7542	14.2006			20.5823
72.3657	54.4532			23.2211
34.9686	49.9234			22.9283
7.16387	23.7165			24.276
32.5278	76.943			19.4523
82.0901	76.3096			23.1921
84.0296	76.3096			40.7956
84.1835	63.2523			42.1086
81.8365	56.3307			45.2638
78.2585	53.9232			36.4375
64.4851	58.2774			36.2937
73.7045	74.4332			39.6107
42.0985	85.8066			31.2491
40.8952	73.0514			29.0329
15.4751	67.1606			26.3879
89.5292	67.3091			24.4563
86.6807	70.1262			26.2728
87.1733	69.8649			29.9745
81.544	87.8588			31.633
81.0366	87.6454			23.0936
81.7016	89.5756			21.2958
81.4308	57.7319			24.7168
80.883	54.4532			29.1842
	49.9234			33.5275
	85.7107			44.9675
	80.1203			39.0226
	75.6831			36.0607
	58.6778			29.7911
	57.0523			33.8463
	52.2645			26.2975
	54.871			21.4032
	77.8232			24.9898
	85.7399			28.578
	85.3575			30.2309
	75.0113			32.7303
	67.148			23.44
	74.14			21.3746
	74.7033			23.45
	72.6257			26.167
	89.6209			29.8654
	82.9477			30.9324
	57.7319			32.537
	51.3783			34.4441
	85.4361			30.5729
	85.4361			31.1578
	85.5226			27.6211
	84.2088			26.9345
	83.3849			23.2844
	57.304			27.5284
	53.3118			33.6947
	52.7391			29.8296
	55.6685			33.0328
	80.0519			34.1301
	84.3706			24.5058
	80.4501			25.4802
	75.0549			32.2734
	72.5828			32.4026
	76.2137			32.51
	75.8574			28.0683
	78.0197			28.0542
	87.2041			25.9469
	70.0618			27.9664
	51.3783			30.5027
	74.1487			25.3989
	83.4212			29.1705
	83.2541			35.0819
	57.5073			29.4398
	52.3302			33.9164
	51.9211			37.6565
	58.0862			32.8601
	54.3475			31.8819
	74.4571			29.4466
	74.3679			30.0409
	76.2385			33.5742
	74.1162			25.2527
	75.4952			25.1053
	75.7547			27.018
	77.0239			32.4137
	81.1246			34.9975
	76.0053			33.1484
	63.1619			31.6225
	50.7284			31.2947
	63.4097			32.9317
	75.9392			34.2313
	39.3589			35.9598
	43.2828			34.0681
	48.1512			27.1617
	52.4675			32.0939
	49.8251			31.8975
	62.298			29.3119
	74.3679			28.8779
	74.3679			35.9243
	73.5604			38.4009
	73.5604			29.1334
	75.6486			32.5405
	75.6486			25.5389
	78.5051			27.942
	76.0053			31.3162
	84.7923			35.3778
	63.1619			28.9914
	37.476			54.7465
	42.0522
	15.5105
	15.5105
	21.7433
	31.8268
	49.8251
	58.3137
	62.298
	70.1297
	60.6506
	33.465
	79.3918
	73.1685
	72.3196
	37.476
	15.5105
	19.0411
	21.7433
	33.2128
	70.7089

### Sheet: Figure S15
Local myofibre orientation (º)
Orbicularis	Procerus	T nasalis left	T nasalis right	Risorius	Zygomaticus
15.9605	-123.974	15.862	-70.709	-6.38932	-2.47954
10.9948	47.7802	44.474	-67.505	-5.79132	-3.37054
14.8134	45.4852	43.932	-59.118	-5.53732	-3.31054
17.4822	-124.294	49.907	-64.26	-4.91332	-2.36454
19.8787	50.3432	53.62	-48.015	-4.68232	-1.68654
23.1042	48.7902	50.51	-55.927	-4.10732	-1.21054
18.0788	-124.356	51.752	-59.88	-2.00932	-0.930535
11.6198	51.7412	57.38	-43.104	-1.25232	-0.956535
0.382943	49.6022	50.135	-47.199	-0.654323	-1.19754
-1.69689	48.8672	52.723	-53.36	-0.111323	-1.62454
4.82089	47.8382	58.751	-55.42	0.203677	-2.62454
14.9216	47.3652	47.788	-41.564	0.709677	-3.49254
-5.58067	47.4772	52.088	-41.384	1.29968	-2.35854
1.44063	52.9182	58.515	-46.174	1.60068	-0.663535
7.90543	49.9142	39.629	-50.75	1.92968	-0.415535
13.7243	48.0422	44.018	-52.197	2.64768	-1.40054
18.3015	53.6722	49.927	-39.846	3.12568	-2.36954
19.9476	52.2612	61.588	-38.3	-3.35332	-2.56154
14.1365	49.1062	32.968	-41.179	-1.88632	-2.56254
-19.6434	-125.182	35.605	-44.689	-1.04632	-2.91954
-38.7984	50.0422	40.051	-46.772	-1.24832	-3.67954
-1.39509	50.2122	46.112	-48.22	-1.43332	-2.65254
2.6567	51.2662	56.449	-38.592	-1.24532	-0.935535
1.73816	-123.444	29.199	-36.903	-1.23232	0.873465
8.18206	52.0652	32.339	-37.513	-1.00732	3.29046
18.703	49.7842	36.284	-38.038	-0.448323	-0.112535
30.1274	-122.733	40.892	-38.312	-0.177323	-0.555535
36.2785	-123.18	54.738	-41.995	0.295677	-0.422535
32.4557	51.9252	23.349	-31.988	1.16568	0.0924645
-22.2138	-122.866	26.727	-29.979	1.83468	0.135465
3.13944	-123.442	29.158	-27.555	2.72668	0.488465
5.31719	52.1052	30.827	-26.015	3.55668	0.941465
11.2036	-122.034	30.837	-26.097	3.82368	0.687465
16.9607	51.6462	38.265	-37.788	7.01168	-0.0335355
22.1186	-123.374	22.347	-22.625	1.12268	-0.557535
22.6223	49.0752	24.459	-23.268	1.72768	-1.54254
10.3213	50.8652	24.163	-22.743	1.37168	-2.00254
-18.685	-124.455	21.814	-21.991	1.33068	-0.00853548
-32.9931	52.6552	18.102	-21.73	1.98668	2.63846
-17.382	50.2352	14.719	-28.998	1.94368	3.53046
4.45679	-124.6	21.464	-18.455	1.68868	2.72546
7.24789	52.9712	20.279	-20.739	1.86668	1.98846
12.3144	50.1262	17.022	-22.311	1.51068	2.44046
25.0187	52.6822	15.613	-23.666	1.51268	3.51146
43.5801	49.0722	14.546	-24.871	2.16468	1.89746
52.7392		16.494	-30.312	2.99568	9.69346
45.1693		21.34	-17.666	3.86468	1.93146
19.6804		19.39	-20.712	4.26868	1.59246
48.9681		15.8	-24.41	4.62568	1.38246
53.3202		16.865	-27.41	5.17868	0.825465
50.7977		20.053	-28.278	5.44068	-0.194535
22.1874		33.417	-31.985	5.72668	0.0314645
11.9622		19.119	-30.869	4.95468	0.624465
15.1229		19.685	-32.014	3.72468	0.341465
19.7013		19.31	-29.423	2.75168	0.0424645
23.0777		19.908		2.36068	0.448465
21.2764		18.933		3.32968	0.605465
7.35983		12.928		3.72868	1.79046
-13.6282		13.559		2.78168	3.86946
-18.2072		16.85		2.19168	3.32346
-9.70201		19.146		1.88968	3.76246
-2.78249		16.818		1.67768	4.47746
11.8317		9.24798		1.98868	4.29346
22.4206		-10.353		2.11668	9.50146
46.2557		13.199		2.10868	12.7095
61.4821		13.376		1.50068	2.50146
61.7145		7.11798		0.524677	2.02946
48.0392		-3.21302		1.17668	1.48146
19.1815		-15.444		2.93768	0.185465
8.33821		11.547		6.62668	-0.796535
5.5944		5.91698		5.48968	-0.676535
27.4735		18.888		4.03168	-0.608535
42.537				3.18568	-0.551535
50.368				2.79068	0.0134645
49.591				3.33068	1.06846
32.5652				3.27468	1.55946
16.548				1.81868	1.39046
16.7459				0.963677	1.48746
19.3382				1.05568	1.98246
17.5095				0.861677	2.67746
13.8734				0.742677	3.11446
10.2638				-0.432323	3.13446
3.82853				-1.37532	5.27446
6.19819				-2.74032	1.93346
10.1172				-4.18032	1.44846
4.24092				-2.81032	0.709465
17.3853				0.510677	-0.674535
37.4012				3.42168	-0.802535
61.5703				3.20768	0.158465
63.4927				2.72568	0.329465
49.5501				2.13768	-0.0775355
30.963				1.70868	0.0544645
16.8787				1.24868	0.919465
11.4727				-0.330323	1.68746
8.58032				-2.13332	1.28946
5.48876				-2.49432	0.902465
1.2065				-1.88232	1.24846
10.2453				-1.58432	1.76846
30.4036				-1.61832	2.00746
44.1479				-3.23732	2.77846
43.3269				-4.71632	2.72746
30.9064				-6.06832	1.52946
17.4359				-6.93332	0.449465
13.3516				-5.92432	2.06346
6.99869				-5.33132	1.81746
1.00833				-1.85332	-0.273535
3.5793				0.181677	-0.453535
9.4609				1.81468	-0.752535
13.7428				1.23368	-1.40654
16.491				0.0446774	-1.12654
16.7569				-1.35632	0.0754645
15.7423				-3.22432	0.654465
20.1451				-4.68332	0.190465
35.2474				-4.87132	-0.262535
53.2836				-4.35332	-0.345535
36.4899				-3.83032	0.271465
22.031				-3.14632	0.0994645
22.1557				-3.51332	-0.638535
22.7206				-5.07732	-1.01954
23.1882				-6.86132	-1.09154
19.4225				-7.67332	-1.05954
9.14135				-7.50432	-0.537535
3.45381				-7.72632	0.0134645
-6.51224				-8.41732	-0.247535
-9.72934					-1.53054
-8.2123					-1.16854
10.4238					-0.363535
34.1019					-0.575535
32.7029					-0.974535
18.2059					-1.42854
6.60536					-3.55454
0.132098					-3.45954
-7.14824					-3.35754
-8.28413					-3.38554
-1.9811					-2.98454
6.31047					-2.46854
12.6033					-2.50854
16.4353					-2.44354
18.2903					-2.19854
20.2709					-2.55954
21.5925					-2.67054
20.9806					-2.55754
16.7402					-2.87454
8.49694					-3.67254
14.0336					-3.94654
25.4947					-3.41854
32.8549					-3.06954
40.1144					-2.48654
40.4611					-1.86954
23.1105					-2.38154
9.53801					-2.23454
7.8454					-1.98354
-14.1884					-2.22254
-19.9186					-2.29554
-23.6158					-2.27154
-15.6338
7.18255
13.9765
2.2476
-6.68569
-11.7743
-14.8663
-12.9957
-6.8482
2.14466
10.6131
16.908
21.7422
26.9806
27.3704
16.8548
11.9932
10.0736
16.2235
33.9038
43.8557
48.7624
47.1274
35.838
20.9032
13.5082
-19.6076
-25.0886
-31.8206
-34.9264
-28.8224
-16.5503
-6.9015
-8.08827
-13.8371
-17.8415
-18.7987
-16.1885
-12.7283
-6.70743
3.74654
13.6239
22.0663
28.7274
29.1622
21.2748
17.4043
16.688
21.8356
38.4877
49.622
52.1191
48.5629
43.3687
34.5365
21.7686
17.4337
-37.243
-40.7873
-43.5022
-36.7437
-36.8765
-25.8732
-6.42413
-9.94726
-13.6897
-18.3296
-21.0764
-20.0693
-16.307
-12.9518
-8.55775
-0.730706
6.56887
15.9431
24.0075
27.1236
24.8637
22.469
22.4788
24.3852
35.6685
51.2131
55.5611
53.4348
51.511
43.7288
20.4544
16.223
23.2148
-26.6786
-38.5148
-4.79689
-21.5843
-21.5509
-1.30004
18.1131
-7.88596
-21.3544
-23.9026
-23.7493
-20.4505
-13.7667
-5.91157
0.63119
3.11854
1.45992
8.21034
17.8615
24.0821
26.8372
27.6424
28.5882
28.6151
32.4855
46.0032
55.9605
57.3348
57.5983
41.5185
6.55933
9.33233
17.2861
18.7233
10.4546
-5.37831
-13.4022
-14.412
-1.96951
10.7024
-10.181
-25.9264
-28.3004
-26.4921
-21.1143
-11.8056
-1.5057
5.02699
6.29257
1.39969
3.54561
13.7327
22.4453
29.6279
33.7752
35.8791
35.4798
33.1146
33.244
43.1262
50.0539
47.8589
23.2207
1.90085
5.6874
12.4562
11.8299
9.59798
1.23634
-8.40163
-13.4317
-14.9096
-5.45089
6.58191
-2.44972
-21.2623
-29.0785
-27.6409
-22.2621
-14.4494
-6.39006
-1.34654
3.66912
5.36507
7.12668
16.0009
24.8705
32.6244
37.3363
39.5416
40.2515
36.5165
26.0258
21.2582
26.5631
27.0382
16.0196
4.41319
4.01599
8.62285
13.2073
3.19773
-0.0414378
-6.52491
-12.4161
-15.9339
-17.6721
-9.33917
1.76479
-1.28247
-16.8416
-26.7536
-26.6848
-24.5839
-21.0403
-15.8269
-9.35
-0.346289
8.52747
16.2322
24.2779
29.8374
34.8656
38.3013
39.9724
40.8531
35.6806
23.5332
16.6153
19.9501
22.8892
16.3203
8.53844
6.19735
8.18197
11.9183
-6.43089
-10.5829
-15.4112
-18.8453
-20.3763
-20.3072
-14.4693
-8.57328
-12.7161
-23.3345
-28.2682
-29.288
-29.5574
-28.6004
41.0457
41.1865
34.3954
24.5937
20.3188
17.388
16.2492
14.9309
13.5505
14.2841
14.4862
12.286
-13.4705
-18.8021
-23.094
-25.0377
-21.3186
-17.3047
-16.0755
-18.0788
-24.137
-30.8675
-34.0423
-35.7458
43.203
36.8782
31.4297
16.1198
7.8492
9.22183
13.3266
21.2851
23.2176
14.8422
-18.3295
-25.7469
-31.7207
-31.5283
-22.8634
-18.6186
-18.0058
-21.722
-29.8352
-37.0512
37.8356
16.5139
6.91097
7.27789
8.06385
17.5735
25.5114
20.9869
-14.0308
-19.8439
-31.139
-42.2481
-41.8407
-32.0427
-26.5151
-21.7406
-23.4051
-35.0658
14.0377
21.8736
7.62851
7.85154
66.5758
17.0186
22.1361
15.4433
-39.0785
-37.93
-61.6476
-51.3103
-41.8966
-34.3227
-21.7619
-25.1974
30.6704
11.2666
11.0353
10.0855
7.77979
12.6095
13.5361
89.6561
-10.5285
-21.8231
-36.0696
-62.8885
-46.0302
-36.1742
-73.9615
-12.5314
46.6705
33.4375
21.9559
22.9534
26.6836
20.7871
20.526
24.9234
16.2957
-14.233
-24.948
-30.8076
-30.5101
-54.7508
-28.7532
-9.58457
-23.3914
-26.3282
-28.4424
46.4469
46.2854
43.2781
37.4635
30.732
25.0949
23.5251
23.2772
20.3093
20.7091
27.5582
21.268
-12.4103
-19.8531
-22.6336
-21.4146
-12.0751
-26.724
-0.808338
-22.5988
-30.0155
-31.0985
-33.8844
12.2694
18.3946
26.6045
32.8728
35.4259
35.3434
32.7846
29.5565
27.1258
22.2002
14.7932
12.7088
13.3526
16.3163
22.8517
17.1856
-5.76884
-8.6295
-6.80589
-1.56829
-6.41352
-40.967
-43.0953
-24.9628
-43.1691
-41.4349
-41.4473
-42.0063
-39.6316
-38.8004
-38.3703
-31.6487
-20.5587
-9.23204
-0.199537
5.55339
10.9324
17.7092
22.4121
24.5057
24.2676
22.7712
22.4257
22.6011
18.3014
9.75797
6.79586
7.28224
10.2188
13.4792
9.20505
3.41886
10.8542
-83.1926
-59.0749
-71.1937
-67.7809
-69.7856
-53.6385
-50.4005
-48.1021
-45.7094
-42.5262
-40.0484
-35.5374
-27.5106
-17.594
-9.64858
-4.37405
0.420223
4.831
9.55169
13.2604
14.7011
14.1334
14.0765
16.2427
18.7655
16.2916
7.73925
1.5412
-0.0446862
2.35261
3.90677
14.3858
-46.0387
-64.2395
-82.1025
-85.3555
-77.9199
-56.8452
-47.0358
-47.9725
-44.9015
-40.7895
-38.9424
-37.1432
-31.0521
-22.8019
-14.7514
-11.6516
-7.52192
-0.241601
1.51071
2.72647
5.3881
6.51008
6.79194
7.88918
11.0392
14.2472
13.4034
6.65636
-3.20088
-9.6402
-9.20598
-6.00928
-37.7989
-71.4174
-87.0505
-80.1004
-75.0645
-66.826
-46.4716
-32.9061
-36.1016
-37.1841
-33.897
-31.9531
-30.3654
-25.2755
-19.0331
-14.2628
-13.6841
-7.56747
2.28927
2.90232
1.92706
1.53333
1.46621
3.5825
5.40894
7.88568
9.92741
8.46288
3.26726
-7.39624
-19.3661
-19.8354
-11.7588
-74.3416
-68.7517
-67.2503
-66.3126
-59.3546
-43.6067
-30.1211
-27.0453
-29.4393
-29.8533
-27.7934
-24.7063
-19.9784
-15.9662
-12.5529
-10.0095
-3.6499
2.48922
2.30218
1.06584
0.0257068
0.289543
3.69729
5.81893
6.9491
7.77305
5.68383
1.73926
-6.85229
-22.1081
-25.8918
-55.7421
-52.7942
-51.0219
-46.1352
-37.7202
-29.2194
-23.8999
-24.3605
-26.7784
-24.7849
-20.5902
-16.402
-13.0743
-9.08362
-5.04594
-1.17774
-0.219281
-1.63164
-2.17583
-2.05401
-0.466716
3.35766
5.26109
6.29658
6.21933
4.40244
2.19728
-2.36826
-11.9634
-46.8081
-41.2743
-35.4113
-31.7043
-28.5044
-25.0572
-22.6701
-23.9149
-24.7674
-22.1453
-16.9355
-13.3498
-11.3777
-8.73764
-4.81092
-0.714359
-1.17022
-4.4412
-4.38128
-2.58497
0.866803
4.11097
5.09231
6.58989
6.0535
4.35059
3.14938
1.52304
-0.806988
-32.9377
-27.6541
-25.2885
-23.5828
-21.3415
-20.9148
-22.908
-23.0061
-20.5482
-15.5573
-10.9255
-8.75634
-7.50206
-5.27308
-1.8434
-1.65208
-5.66169
-4.82877
-1.61484
2.97463
6.4635
7.59146
9.1803
9.17413
7.51673
5.40296
5.0188
-20.2453
-20.4923
-19.2724
-17.106
-17.2446
-19.9166
-19.4934
-17.187
-13.3063
-8.90827
-5.91687
-5.29411
-5.67843
-5.24595
-4.93014
-6.13999
-3.77561
0.185407
6.75768
13.0073
15.1541
16.8993
15.9883
11.2289
6.5681
-6.67864
-9.44272
-8.92144
-5.50394
-5.85327
-10.9705
-12.9297
-11.4601
-7.89273
-4.32584
-5.44215
-8.18637
-8.68888
-6.54616
-5.80575
-3.2403
1.70583
10.0775
19.1083
23.0442
22.528
18.306
11.7477
0.249532
5.24934
14.103
10.7491
-1.42972
-9.58121
-8.25322
-4.93615
-8.64348
-13.8819
-13.2951
-7.3901
-4.65094
-2.4772
2.60681
8.67877
15.2079
21.3136
20.7418
3.03494
13.9162
17.2131
8.59612
-2.85733
-5.21101
-5.78561
-14.5626
-21.8427
-17.5702
-8.45851
-3.58306
-0.888929
3.519
7.73914
11.76
17.6459
2.75115
-3.17177
-3.22207
-3.36195
-9.5454
-17.387
-13.8902
-7.44132
-4.50322
-1.32289
3.80545
-8.07373
